# The transcriptional and translational landscape of HCoV-OC43 infection

**DOI:** 10.1101/2024.01.20.576440

**Authors:** Stefan Bresson, Emanuela Sani, Alicja Armatowska, Charles Dixon, David Tollervey

## Abstract

The coronavirus HCoV-OC43 circulates continuously in the human population and is a frequent cause of the common cold. Here, we generated a high-resolution atlas of the transcriptional and translational landscape of OC43 during a time course following infection of human lung fibroblasts. Using ribosome profiling, we quantified the relative expression of the canonical open reading frames (ORFs) and identified previously unannotated ORFs. These included several short upstream ORFs and a putative ORF nested inside the M gene. In parallel, we analyzed the cellular response to infection. Endoplasmic reticulum (ER) stress response genes were transcriptionally and translationally induced beginning 12 and 18 hours post infection, respectively. By contrast, conventional antiviral genes mostly remained quiescent. At the same time points, we observed accumulation and increased translation of noncoding transcripts normally targeted by nonsense mediated decay (NMD), suggesting NMD is suppressed during the course of infection. This work provides resources for deeper understanding of OC43 gene expression and the cellular responses during infection.
