## Supplementary material for "The transcriptional and translational landscape of HCoV-OC43 infection": Table S1

### Sheet: Sheet1
oligo name	type	sequence	purpose	source
OC43_gRNA_fwd	DNA	ATGTGGTGTAAAGCAGGAACA	qPCR to detect viral gRNA	This study
OC43_gRNA_rev	DNA	GCAAGAACAGTCCACGGTATA	qPCR to detect viral gRNA	This study
NI-800	RNA	AUGUACACUAGGGAUAACAGGGUAAUCAACGCGA/3Phos/	34 nt size marker	McGlincy et al., 2017
NI-801	RNA	AUGUUAGGGAUAACAGGGUAAUGCGA/3Phos/	26 nt size marker	McGlincy et al., 2017
hs_rRNA#1	DNA	agaggcaaggggcggggacgggcggt	rRNA depletion	This study
hs_rRNA#2	DNA	gctcagacaggcgtagccccggga	rRNA depletion	This study
hs_rRNA#3	DNA	ctcgatcagaaggacttgggccc	rRNA depletion	This study
hs_rRNA#4	DNA	tcgggaggaacggggggcgggaaagat	rRNA depletion	This study
hs_rRNA#5	DNA	acagtccgccccgccccccgacc	rRNA depletion	This study
hs_rRNA#6	DNA	ggcgcgacccgcccggggcgcact	rRNA depletion	This study
hs_rRNA#7	DNA	ctcgggatcccacctcggccg	rRNA depletion	This study
hs_rRNA#8	DNA	gcggcgcctcgtccagccgcgg	rRNA depletion	This study
hs_rRNA#9	DNA	gtgcccgggcccccctcgcgg	rRNA depletion	This study
hs_rRNA#10	DNA	ctccgccgcccgccgccgccg	rRNA depletion	This study
hs_rRNA#11	DNA	ggcgcttggcgccagaagcgag	rRNA depletion	This study
hs_rRNA#12	DNA	ggcacgcgccctcccgcgc	rRNA depletion	This study
EIF4A2_spliced_fwd	DNA	CGGTCAGGGTCAAGTCGTG	EIF4A2 spliced	This study
EIF4A2_spliced_rev	DNA	GCTGCTATCGACTCCTGTGA	EIF4A2 spliced	This study
EIF4A2_unspliced_fwd	DNA	TCAGAAACGGCGTTGACGTA	EIF4A2 unspliced	This study
EIF4A2_unspliced_rev	DNA	TGCCTTAGCTGGAGCAACTT	EIF4A2 unspliced	This study
SNHG1_spliced_fwd	DNA	AACCTGCTTGGCTCAAAGGG	SNHG1 spliced	This study
SNHG1_spliced_rev	DNA	GCCTGGAGTGAACACAGACA	SNHG1 spliced	This study
SNHG1_unspliced_fwd	DNA	AACCTGCTTGGCTCAAAGGT	SNHG1 unspliced	This study
SNHG1_unspliced_rev	DNA	ACAGCAAGTCATCAGCCGAA	SNHG1 unspliced	This study
