## Supplementary material for "The transcriptional and translational landscape of HCoV-OC43 infection": Table S2

### Sheet: Sheet1
plasmid name	description	source
pSB002	pCMV-Rluc	addgene (118066)
pSB011	pCMV-NS2A_5UTR-Fluc	this study
pSB012	pCMV-HE_5UTR-Fluc	this study
pSB013	pCMV-S_5UTR-Fluc	this study
pSB014	pCMV-NS5A_5UTR-Fluc	this study
pSB015	pCMV-E_5UTR-Fluc	this study
pSB016	pCMV-M_5UTR-Fluc	this study
pSB017	pCMV-N_5UTR-Fluc	this study
pSB018	pCMV-ACTB_5UTR-Fluc	this study
